# Epigenetic engineering of yeast reveals dynamic molecular adaptation to methylation stress and genetic modulators of specific DNMT3 family members

**DOI:** 10.1101/2020.01.26.919936

**Authors:** Alex I. Finnegan, Somang Kim, Hu Jin, Michael Gapinske, Wendy S. Woods, Pablo Perez-Pinera, Jun S. Song

**Author notes:** Correspondence: JSS and PPP. equal contributions (Alex I. Finnegan, Somang Kim).

## Abstract

Cytosine methylation is a ubiquitous modification in mammalian DNA generated and maintained by several DNA methyltransferases (DNMTs) with partially overlapping functions and genomic targets. To systematically dissect the factors specifying each DNMT’s activity, we engineered combinatorial knock-in of human DNMT genes in *Komagataella phaffii*, a yeast species lacking endogenous DNA methylation. Time-course expression measurements captured dynamic network-level adaptation of cells to DNMT3B1-induced DNA methylation stress and showed that coordinately modulating the availability of S-adenosyl methionine (SAM), the essential metabolite for DNMT-catalyzed methylation, is an evolutionarily conserved epigenetic stress response, also implicated in several human diseases. Convolutional neural networks trained on genome-wide CpG-methylation data learned distinct sequence preferences of DNMT3 family members. A simulated annealing interpretation method resolved these preferences into individual flanking nucleotides and periodic poly(A) tracts that rotationally position highly methylated cytosines relative to phased nucleosomes. Furthermore, the nucleosome repeat length defined the spatial unit of methylation spreading. Gene methylation patterns were similar to those in mammals, and hypo- and hypermethylation were predictive of increased and decreased transcription relative to control, respectively, in the absence of mammalian readers of DNA methylation. Introducing controlled epigenetic perturbations in yeast thus enabled characterization of fundamental genomic features directing specific DNMT3 proteins.
