## Supplementary Table S1 for "Epigenetic engineering of yeast reveals dynamic molecular adaptation to methylation stress and genetic modulators of specific DNMT3 family members"

### Sheet: Plasmids
Table S1, Sheet 1: Links to descriptions of plasmids used for DNMT cloning and transformation into K. phaffii
DNMT3L	https://benchling.com/s/seq-xyJeHrUjfxML7k1MwVa9
DNMT3L in PP164	https://benchling.com/s/seq-8inekZOtgLdLfogKl0k7
DNMT1A	https://benchling.com/s/seq-dMOsqCrqSyDchLdoy8Dg
DNMT3A1	https://benchling.com/s/seq-eKYFdVptvHJ7yOcZxkmL
DNMT3A2	https://benchling.com/s/seq-itK8gcTskdVMHaDKni1j
DNMT3B1	https://benchling.com/s/seq-ozIpZl9RFndFOCjB1icr
DNMT1A + DNMT3L	https://benchling.com/s/seq-BXws9a8WfaB5N1PLd1gZ
DNMT3A1 + DNMT3L	https://benchling.com/s/seq-pxxocuEd2pO927ZgjvUA
DNMT3A2 + DNMT3L	https://benchling.com/s/seq-3Ig61yMiYj3KhZkTW6Cf
DNMT3B1 + DNMT3L	https://benchling.com/s/seq-zBTe2EX5YfE6hauGngHA
DNMT Control	https://benchling.com/s/seq-VllDtfdDiyYB212KP9Fx

### Sheet: Primers
Table S1, Sheet 2: Primer sequences used to verify integration of plasmids into the K. phaffii genome
Primer	Sequence
Gibson Assembly
DNMT1FW	GAACAACTATCAAAACACAGAATTCATGCCCAAGAAGAAGAGGAAGGTGGGCGAATTCATGCCGGCGCGTAC
DNMT1REV	TTGATTAGAATCTAGCAAGACCGGTGCCCACCTTCCTCTTCTTCTTGGGGTCCTTAGCAGCTTCCTCC
DNMT3aFW	GAACAACTATCAAAACACAGAATTCATGCCCAAGAAGAAGAGGAAGGTGGGCGAATTCATGCCCGCCATG
DNMT3aREV	TTGATTAGAATCTAGCAAGACCGGTGCCCACCTTCCTCTTCTTCTTGGGCACACACGCAAAATACTCC
DNMT3A2FW	GAACAACTATCAAAACACAGAATTCATGCCCAAGAAGAAGAGGAAGGTGGGCGAGCAGAAGCTGATCTCAG
DNMT3A2REV	TTGATTAGAATCTAGCAAGACCGGTGCCCACCTTCCTCTTCTTCTTGGGCACACACGCAAAATACTC
DNMT3b1FW	GAACAACTATCAAAACACAGAATTCATGCCCAAGAAGAAGAGGAAGGTGGGCGAGCAGAAGCTGATCTCAG
DNMT3B1REV	TTGATTAGAATCTAGCAAGACCGGTGCCCACCTTCCTCTTCTTCTTGGGTTCACATGCAAAGTAGTCC
DNMT3LFW	GAACAACTATCAAAACACAGAATTCATGCCCAAGAAGAAGAGGAAGGTGGGCGAGCAGAAGCTGATCTCAG
DNMT3LREV	TTGATTAGAATCTAGCAAGACCGGTGCCCACCTTCCTCTTCTTCTTGGGTAAAGAGGAAGTGAGTTCTG
DNMT3L to PP164 FW	ATTTTAGTTATTCGCCAACGAATTCATGCCCAAGAAGAAGAGG
DNMT3L to PP164 REV	TTGATTAGAATCTAGCAAGACCGGTTTAGAATCTAGCAAGACCG
DNMT3L transfer to dual FW	CGTCCTCGTCGGCCGGCTTGTCGACAGCTTGCTGACAGAAGCC
DNMT3L transfer to dual REV	CCTGACGACGGAGACCGCCGTCGTCGACACGAAGGTCTCACTTAATCTTC
Pichia Integration PCR
Pichia GAP FW	CGCATACATTCGATTCAAGTTT
DNMT3A2DETREV	CACTGCAAAACGAGCTCAGC
DNMT3B1DETREV	TCTCACGGTTCCTGGAGTGT
DNMT3LDETREV	GGTACCCGTCATCGTCGTAC
DNMT3ADETREV	CCACTGCTCTTGAGGCTTCA
DNMT1DETREV	ATGAGCACCGTTCTCCAAGG
COLE1DETFWD	CTTTTCTACGGGGTCTGACG
